# CD8 T cells with classical and NK-like cytotoxic gene expression programs mediate control of HBV replication and functional cure

**DOI:** 10.64898/2026.06.27.732784

**Authors:** Elias Isaac Lattouf, Martin Feuerherd, Lea M Bartsch, Hannah K Drescher, Suzan Dijkstra, Martin A Villanueva, Ruben C Hoogeveen, David Lieb, Koen Van Den Berge, Ewoud De Troyer, Sonu Subudhi, Alex S Genshaft, Nádia Conceição-Neto, Anna K Traunbauer, Aljawharah Alrubayyi, Charles R Crain, Loghman Salimzadeh, Marcos Damasio, Boris J Beudeker, Danie PM La, Juan Diego Sanchez Vasquez, James A Cheney, Mantero V Moreno-Cheek, Stuti Shah, Jasneet Aneja, Michael T Waring, Nadia Alatrakchi, Arthur Y Kim, Robert J de Knegt, Lia L Lewis-Ximenez, Jeroen Aerssens, Jacques Bollekens, Nir Hacohen, Gaurav D Gaiha, Raymond T Chung, Jordan J Feld, Harry LA Janssen, Alex K Shalek, Andre Boonstra, Adam J Gehring, Georg M Lauer

## Abstract

Chronic hepatitis B is characterized by a decades-long evolving engagement between host immunity and the hepatitis B virus (HBV). Understanding the molecular characteristics of HBV-specific CD8 T cells linked to control of viral replication and antigenemia is essential to design effective immunotherapeutic modalities. Here we show that HBV-specific CD8 T cells, even during infection stages with extremely high viral loads, lack the features of terminally exhausted CD8 T cells observed in chronic HCV and HIV infection or cancer. Instead, we observe emerging gene expression programs over disease stages that correlate with increasing HBV control, which include a *bona fide* cytotoxic and T-cell localization program associated with low levels of viral replication, and a second *NK-like* T-cell program that combines expression of classical NK markers (*KIR*s, *KLR*s, *FCGR3A*, *TYROBP*, *IKZF2*) with cytotoxic genes (*GZMB*, *GNLY*, *PRF1*), which emerges with complete control of HBV viremia and antigenemia. We also found enrichment of both CD8 T-cell programs in HIV-specific CD8 T cells from HIV elite controllers, supporting a conserved role in controlling persistent viral infections with viral reservoirs.
