## Supplementary Table 1 for "CD8 T cells with classical and NK-like cytotoxic gene expression programs mediate control of HBV replication and functional cure"

### Sheet: Sheet1
Multimer #	HLA	Name	Protein	Sequence
1	A*02:01	18c	core	FLPSDFFPSV
2	B*35:01	19c	core	LPSDFFPSV
3	B*51:01	19c	core	LPSDFFPSV
4	A*01:01	30c	core	LLDTASALY
5	A*02:01	59c	core	ILCWGELMTL
6	A*11:01	88c/377c	core	YVNVNMGLK
7	B*08:01	94c/123c	core	GLKILQLL
8	A*24:02	101c	core	LWFHISCLTF
9	A*24:02	117c	core	EYLVSFGVW
10	A*11:01	141c	core	STLPETTVVRR
11	A*02:01	183e	env	FLLTRILTI
12	B*08:01	183e	env	FLLTRILTI
13	A*02:01	215e	env	FLGGSPVCL
14	A*02:01	265e/60s	env	GMLPVCPLI
15	A*02:01	324e/67s	env	YLWEWASV
16	A*02:01	335e	env	WLSLLVPFV
17	A*02:01	371e/73s	env	ILSPFLPLL
18	B*40:01	40p	pol	AEDLNLGNL
19	A*02:01	156p	pol	HLYSHPIVL
20	A*02:01	162p	pol	YMDDVVLGA
21	B*35:01	172p	pol	SPYSWEQEL
22	A*24:02	413p	pol	KYTSFPWLL
23	A*02:01	455p	pol	GLSRYVARL
24	A*02:01	497p/155p	pol	KTYGWKLHL
25	A*02:01	575p	pol	FLLSLGIHL
26	A*03:01	604p/12p	pol	GTLPQDHIVQK
27	B*07:02	67x	x	GPCALRFTSA
28	A*11:01	105x	x	TTDLEAYFK
