## Supplementary Table 3 for "CD8 T cells with classical and NK-like cytotoxic gene expression programs mediate control of HBV replication and functional cure"

### Sheet: Sheet1
#	GEP1_Proteostatic_Stress	GEP2_Active_Proliferation	GEP3_Activation	GEP4_Adaptive_Signaling	GEP5_Patrolling_Cytotoxic_Effector	GEP6_GZMK_Transitory_Memory	GEP7_Memory_like	GEP8_Central_Memory	GEP9_NK_like	GEP10_MAIT_like	GEP11_Transcriptional_Regulation	GEP12_Synaptic_Conjugates	GEP13_Heatshock_Response	GEP14_Transcriptional_Entropy	GEP15_Epigenetic_Maintenance	GEP16_Migration_and_Homing
1	JCHAIN	RRM2	CD38	NR4A2	FGFBP2	GZMK	IL7R	CCR7	TRDC	CD40LG	ZNF396	CD79A	COTL1	ZBTB8B	NNT	TMSB4X
2	HSPA5	ZWINT	HLA.DRA	ZNF331	GZMB	CCL4	TSC22D3	LRRN3	SH2D1B	RORC	ZNF208	BCL11A	JUNB	ZNF556	RORA	CCL5
3	NME1	CENPM	HAVCR2	CREM	GZMH	SLAMF7	ANXA1	SELL	TYROBP	ZBTB16	ZNF90	TCL1A	PPP2CA	ZBTB8A	ETS1	TRBC2
4	POU2AF1	DTL	CHI3L2	FOSL2	CX3CR1	CCL4L2	GPR183	LEF1	ITGAX	RUNX2	ZNF385A	FCRLA	DUSP1	SIX4	KMT2A	GZMA
5	HSP90AB1	MKI67	STAT1	CXCR4	ADGRG1	EOMES	CXCR4	NELL2	KIR2DL3	DPP4	ZNF283	FCER2	PARP10	NANOG	PCSK5	UBB
6	CCT5	MCM4	GBP1	CD69	GNLY	CCR5	TCF7	LDLRAP1	KIR3DL2	CXCR6	ZSCAN5A	MS4A1	MAF1	CRX	KDM4C	UQCRB
7	SRPRB	FEN1	GBP2	DUSP2	PRSS23	FCRL3	TAGLN2	TCF7	TRGC1	EPAS1	HES2	PAX5	HSF1	ZNF713	HERC1	LGALS1
8	PTPN6	MCM2	UCP2	RGS1	FCGR3A	KLRG1	TAGAP	SATB1	KLRF1	KLRB1	ZNF788	SPIB	DUSP2	ZNF471	NCOA2	AC245427.1
9	RPN1	STMN1	GBP5	JUNB	PRF1	GZMA	KLF6	PIK3IP1	FCGR3A	CCR2	ZNF345	ALOX5	SCAND1	TCF23	ZSCAN30	EEF1D
10	RAN	MELK	HLA.DRB1	TSC22D3	NKG7	PLEK	CD82	BACH2	CD160	COLQ	ZNF726	IRF8	JUN	ZNF70	PDS5A	AL355916.3
11	STIP1	PCNA	COTL1	EZR	SPON2	CXCR6	ITGB1	LGALS3BP	FCER1G	CISH	FAAP24	HLA.DOB	RBM42	ZNF793	TRANK1	NKG7
12	NOP16	MYBL2	PDCD1	PTP4A1	S1PR5	CCL5	TNFSF8	S100B	FGR	IL7R	FHL2	CD79B	HMGA1	ZNF554	CD84	KLRC2
13	DDX1	E2F8	SIRPG	RGS2	ZEB2	CD160	PATJ	MYC	KLRD1	IL18RAP	ARNT2	MARCH1	VPS51	ZNF844	CNOT1	LUZP6
14	CCT2	GMNN	IDH2	DUSP1	ADRB2	CD74	PLCD1	DGKA	KLRC2	CCR5	ZNF20	MEF2C	MAN2B1	MSRB3	SHPRH	HIST1H4J
15	RPN2	MCM7	TIGIT	CHD1	KLRD1	NKG7	EPHA4	FCGBP	TTC38	SYTL2	TCF7L1	EBF1	ANXA11	ZNF605	NCOA3	GZMK
16	AARS	CDCA7	CD74	FOS	PLEK	IKZF3	FXYD7	FOXP1	S1PR5	JAML	PRDM5	JCHAIN	SNRNP70	SPATS2	ZNF493	KLRB1
17	ACTG1	TIMELESS	GALM	SAT1	ITGB1	PECAM1	HNRNPA1	NAP1L1	KLRC1	SESN1	ZNF606	HLA.DRA	ZNF800	ZNF774	NUTM2D	CD74
18	PSAT1	RRM1	ACP5	KPNA2	FGR	CRTAM	FOXP1	SOX4	IL18RAP	DUSP6	ZNF544	POU2AF1	PREB	PCSK5	STXBP5	UBE2M
19	GRWD1	ACOT7	HLA.DPA1	JUND	TTC38	CD244	ANXA2	DNMT3A	CD300A	PRDM1	HKR1	TCF4	GGNBP2	NR6A1	NFAT5	UBE2Q1
20	WARS	RFC3	TRIB2	REL	ITGAM	HLA.DRB1	PIK3IP1	EIF3L	GCSAM	PPARG	ZNF674	HLA.DMB	PREP	ZNF665	SPATA13	BTBD6
21	FH	MCM5	IFNG	ITPRIP	FCRL6	GIMAP6	DGKA	HNRNPA1	KLRB1	FOSB	ZNF616	LAT2	DRAP1	ZNF454	IKZF1	KLRC1
22	ENO1	MCM6	OAS2	MTFP1	GPR141	FCRL6	GZMK	IL7R	TRGC2	GLUL	PRDM7	CD74	NFKBIA	HES2	UBR1	HLA.DRB1
23	DNAJA1	E2F2	APOBEC3G	NR4A3	PLEKHG3	TNIP3	PTGER2	EPHA1	IKZF2	IFNGR1	SPATS2	PLPP5	DDX54	ZNF470	TIGD1	CCL4L2
24	P4HB	LIG1	LPXN	CLK1	MYOM2	APMAP	CEP68	MLXIP	NCR3	CEBPD	POU5F1	CDCA7L	HMG20B	ARNTL2	MCTP2	CCL4
25	PRMT5	MCM3	WARS	PTGER4	LAIR2	TIGIT	SORL1	SLC8B1	CXXC5	PBX4	BRCA1	HLA.DRB1	RAC1	ZNF426	PHF12	TMEM200B
26	MARS	HMGB3	ATP5A1	JUN	CMKLR1	FOSB	NAP1L1	C1orf162	GNLY	AQP3	HIST1H4C	CXXC5	TSC22D4	ZNF829	ZNF471	ST20
27	IFI30	E2F7	CASP4	DUSP10	ZNF683	ADORA2A	ENO2	EEF1D	ADGRG1	CREB3L2	ZNF532	SNX2	ADA	GTF2IRD1	SMAD2	LSM6
28	CCT4	TUBA1B	PSMA4	PDE4B	PATL2	ZBTB38	EZR	KLHL3	CD244	SLA	HINFP	HLA.DPA1	RAB2A	GRHL1	SMARCC1	STUB1
29	RBM3	E2F1	RGS1	OSER1	ANXA1	CD84	NR1H2	PECAM1	FAM49A	TMEM173	ZNF114	CYB561A3	PPP5C	ZNF8	KLF12	YBX1
30	SND1	CCNB1	SNAP47	PPP1R16B	C10orf128	TRGC2	YWHAZ	APBA2	LAT2	TNFSF8	SHOX	RAB30	FOXJ3	ZNF716	ITFG2	AC010619.1
31	CCT3	TMEM106C	ANXA5	HIF1A	TBX21	ARHGAP25	CD84	SIRPG	PRF1	ATP1B1	TERF2	ZNF860	PSMD2	ZFP42	IKZF3	TRGC2
32	SHMT2	CDK2	IGBP1	CCNT1	PRDM1	HLA.DPA1	XPC	SORL1	PRDM16	NR1D1	ASS1	CD83	RB1	DMC1	ZBTB37	NUS1
33	CTSH	DNAJC9	SQOR	NR4A1	ADGRG5	LGR6	TGIF1	PLAG1	PDGFD	NCR3	HNF1A	TSPAN3	PKM	ZNF843	EP300	AC068631.2
34	FTSJ3	RFC2	ASB2	ZEB2	LGALS1	RGS1	NELL2	JAML	PIK3AP1	PNP	GFI1B	IFI30	TSSC4	VENTX	NUTM2B	HMGB1
35	ERAL1	TUBG1	PECAM1	DUSP5	SSBP3	MAF	AQP3	APEX1	GZMB	RBPJ	ZSCAN10	CTSH	ACADVL	LMX1B	ETFB	PMFBP1
36	YWHAE	KIAA1524	RFX5	DDIT3	CD300A	GIMAP8	NR3C1	ZNF516	DBN1	PTGER4	KRTAP5.11	SEMA4B	WDR18	ZNF99	CCNT2	FOXH1
37	CCT7	NCAPG2	M6PR	MADD	CCL4	CD101	HSP90AB1	KLF7	ZBTB16	C10orf128	TCF24	POU2F2	FOXN3	ZNF519	ZNF445	ITGB7
38	TUFM	BRCA1	CDCA7	CYCS	APMAP	ARID5A	SOD1	IL24	FCRL3	PDE4B	NR5A2	CORO1C	LRRFIP1	MLXIPL	PHF21A	C11orf68
39	AHCY	SLC43A3	CAT	MAFF	GZMA	STAT4	UCP2	TMEM204	NKG7	ACVR2A	CREB3L1	TUBB6	CAPRIN1	ZNF788	NOTCH2	HIST1H2AM
40	ACO2	EZH2	GAPDH	MEF2D	ID2	PDCD1	PRNP	RNF138	ITGAM	DHRS3	ZNF684	SPI1	MAPKAPK3	ZNF445	GBP5	JUND
41	ANXA2	HMGB2	EZH2	ZNF394	GAB3	SLAMF6	CCL5	SAE1	RASSF4	RORA	TBC1D3B	GRN	CUL4A	ZNF442	ZNF33A	IFNG
42	VDAC1	CDCA7L	SLC25A3	HERPUD1	CXCR2	FASLG	CRTAP	MSL3	APMAP	NR3C2	MLXIPL	E2F5	POLRMT	ZDHHC15	SMARCC2	SLC25A28
43	SEMA4A	RACGAP1	ZBTB32	HMGB2	AKR1C3	PLEKHO2	PEX11G	TMSB4X	MCTP2	TGFBI	POU6F2	C1orf162	STX5	SMAD2	ZNF91	SAMD1
44	CALU	NASP	ACTG1	ZBTB21	TRGC2	PTPRE	ZNF683	PLEKHB1	KLRG1	BHLHE40	NR1I3	SELL	ACAA1	ZNF891	MADD	ZNF670
45	LDHA	MTHFD1	VCP	PHF12	CCL5	ZNF831	VPS35	PLXDC1	ENPP5	SATB1	ZRSR2	IRF5	PTDSS1	ZNF772	MARCH8	SNRPB2
46	FERMT3	POLD1	OASL	IFNG	GLUL	SLA	HNRNPC	MEOX1	GSAP	ID2	ZFP30	BACH2	BTAF1	LIN28A	KAT7	ADCK2
47	ATP5B	POLD3	SP140	SC5D	YWHAQ	IRF1	ARID5B	ZNF496	AKR1C3	NFKBIA	PRDM16	KIAA0040	HECTD3	JDP2	NFATC2	TEF
48	TPI1	HIST1H4C	OAS1	BHLHE40	APOBEC3G	TP53I11	IGFBP3	DHRS3	TBX21	ADRB2	MECP2	GGA2	SRP68	ZNF273	HMGXB3	ZNF598
49	ILF2	TFDP1	GZMA	RBM3	KLRG1	E2F3	BBS2	SMAP2	IRF8	FOS	ZFHX3	CD82	SREBF2	ZNF667	PRPF8	OXSM
50	COPB2	LRR1	UBL7	TRAF4	RASSF4	ZNF80	GBP2	BCL11B	SERPINB6	EPHA1	ZNF383	LTA4H	RRAGA	POU5F1B	SF3B1	POLR2G
51	GARS	TUBB4B	NDUFS2	BCLAF1	UCP2	FGR	GTF3A	ADPRM	PLEK	IVNS1ABP	HDAC6	SETBP1	RBM17	ZNF660	E2F3	SLC5A2
52	MAT2A	FANCG	PARP9	ELF1	LGR6	NELFCD	CTSA	TRBC2	CCL4	STAT4	ZNF320	IRF4	ZBTB45	HMGA2	RUNX1	AK6
53	CCT8	FOXM1	ICOS	DUSP8	ITGA5	VNN2	LDLRAP1	IMPDH2	RUNX3	PRNP	DMC1	NCOA3	AC010422.3	MYLK	COPA	AVEN
54	SF3A3	TUBB	YWHAE	ARID5A	ZNF600	ZNF286A	SNAI3	ATG9B	P2RX7	MAF	ZNF611	PDE4B	MCU	FHL2	KDM3A	AC090004.1
55	HMBS	KPNA2	NMI	HSPA5	F2R	MS4A1	TAF7	TBL1XR1	RIPK2	GNPDA1	FOXM1	OAS1	NFATC1	ZNF114	SF1	ALKBH2
56	PSMA6	H2AFZ	DUSP10	ETV3	CCL4L2	HLA.DMB	TMSB4X	ACTG1	TFDP2	MEIS3	ZSCAN2	DUSP22	CNOT3	NR5A2	PRKAA1	DDX43
57	PLRG1	NCAPH2	SLAMF6	SDCBP	HIVEP3	LY9	KLF12	RETREG1	CXCR2	CLSTN3	ZNF675	ACP5	ARL2BP	ZKSCAN3	IKZF2	RSAD1
58	PRDX5	ACAT2	SLC25A20	NFKBIA	PTPN4	HLA.DRA	SMAD3	FCGRT	DHRS3	DUSP1	CTCFL	BMP2K	LAGE3	ARNT2	ZBTB20	TMEM55B
59	CANX	SAE1	ATP5F1	PIK3IP1	OASL	ASB2	NFIC	ZNF101	SPART	PATJ	ZNF454	HIST1H2AC	PRNP	ZNF492	DIDO1	ACTB
60	GRN	NCAPD2	DCAF11	TNFRSF1B	FASLG	PTPRM	GPA33	TMEM220	SPON2	PIK3IP1	MUTYH	DUS2	BAX	KLF8	ZNF831	PSMA4
61	GAPDH	POLA1	SEMA4A	RUNX3	SYTL2	ZHX2	NPDC1	AKTIP	FEZ1	GIMAP6	ZNF415	RB1	HNRNPLL	GATAD1	VAMP1	CENPB
62	TUBA1B	H2AFY	FERMT3	ID2	TMCC3	PATL2	EXOSC10	UCP2	FCRL6	GYG1	ZNF799	SHMT2	CIC	NR1I3	NXF1	METTL18
63	ALDH18A1	EIF4A3	SAT1	NFE2L2	BATF	ACTB	HIVEP2	H2AFY2	FOSL2	ARHGEF6	SMARCAL1	PIK3AP1	TMEM147	ZNF283	ZNF217	UBXN6
64	SRP72	HPRT1	ATP5B	ZBTB10	TRBC2	IRF2	TAOK3	PPARD	LGR6	ANXA1	PDLIM5	PTPN6	PTGER2	ZNF157	MECP2	FIZ1
65	AQP3	KIF22	MYO1G	ARID5B	PLOD1	IST1	ACVR1	UBTF	SLAMF7	RBMS1	ZNF546	TOP1MT	HTATIP2	ETFB	BPTF	H2AFZ
66	IPO4	NME1	ITGB1	BACH1	TMEM173	NRF1	JUNB	DPH5	MAPK1	MYBL1	ZNF529	GSAP	TRMT2A	POU5F1	ANKZF1	TMEM117
67	AKR1A1	YEATS4	MVP	GTPBP1	TNFRSF1B	ADHFE1	BBX	ZNF22	UBB	CD69	ZNF431	NUP88	TSPAN3	ZSCAN30	HIVEP2	UBAC1
68	TKT	SUV39H1	JAML	MXD1	PRNP	F2R	FOS	TOP1MT	IVNS1ABP	PTGER2	ZNF506	NRM	REL	ZNF385D	ITPR3	NPIPA8
69	ATP5F1	HIRIP3	HDAC1	IL21R	BHLHE40	ETV1	MPI	ADSL	TPI1	PLXDC1	ZNF567	JAZF1	ZNF524	ZIM3	EXOC4	HIST1H4C
70	FARSA	PRIM1	HLA.DMB	GTF2B	SLAMF7	DCLRE1C	STAT2	SP110	AGTRAP	RARG	ZNF766	ZNF706	HSPH1	ZNF677	CHD9	AMIGO2
71	TARS	MXD3	IKBKE	YWHAZ	YWHAZ	ACSL5	ANAPC5	ZHX3	FGFBP2	SMIM3	ASPSCR1	HERPUD1	MEF2D	SOX6	ZNF384	ZRSR2
72	PARP1	AHCY	LAP3	RGPD3	RUNX3	TUBB4B	SLCO3A1	UQCRB	SLC25A20	CTSH	ETV5	SP110	ILF3	PPARA	ARID5B	MBD2
73	CTSA	DDX39A	PSMA6	KLF9	EBP	HMBOX1	EMILIN2	AQP3	JAZF1	KIF5C	KDM2A	CCR7	SEPHS2	LUZP2	NFATC3	ADO
74	HSPA4	NRM	UBE2V1	NAB1	ZBTB44	MSC	FCRL3	MZF1	COLQ	CLK1	KCNC1	TFEB	IRF7	ZNF483	ELK4	ZNF582
75	ALG2	MSH2	FAM32A	DDX27	TRGC1	ADRB2	MVP	KAT2A	BNC2	PLEKHG3	PBX1	SP140	SF1	ZNF490	ZNF655	TLNRD1
76	CCNB1	ZWILCH	CALCOCO2	TMEM57	PLEKHF1	GAB3	ZNF92	TSPYL4	MEX3C	IFI44	ZNF429	FOXP1	EDC4	ZBTB3	NBAS	PCYT2
77	SLC25A3	ACTL6A	TKT	IKZF5	ACTB	IFNGR1	ZBTB25	AMIGO2	CD38	EGR2	ZNF483	IL24	EMC8	ZSCAN22	ZNF254	ZNF133
78	VCP	DNA2	MXD4	HBP1	LAIR1	APBA2	MKRN1	FCER1G	CX3CR1	SLC1A5	NEUROD1	BTN2A2	NCOR2	ZNF175	ZNF460	GFI1
79	ACTB	HMGN2	DR1	HNRNPUL1	TMSB4X	CREB1	SELL	ROBO3	MYO6	YWHAQ	ELF3	TLR1	PHTF1	NNT	CBX7	LRR1
80	EPRS	PPIF	ARHGEF6	ZBTB1	MAF	GCSAM	UBASH3B	ACTB	UBASH3B	PXYLP1	ARIH2	SP100	NPDC1	ZNF546	GTF2I	PI4K2B
81	ATF4	RCC1	XAF1	CHD2	SETBP1	PAFAH2	IFI44L	RHPN1	JAKMIP2	GBP5	C19orf25	ZNF165	DUS3L	CBFA2T2	MYBL1	GLCCI1
82	SEC23B	UBR7	ARID5B	PCIF1	TFEB	SIDT1	HARS2	FAM32A	C1orf162	LPXN	BOLL	TCF3	EIF4A3	DMBX1	KDM5A	TUBB6
83	DCAF13	DNMT1	ACTB	ASTL	PAFAH2	BBS10	KLF2	ACSS2	DAB2	IKZF3	ZNF677	LRMP	ZNF687	NR4A1	BTAF1	SSX2
84	CDC123	POLD2	QARS	RAB30	MYD88	BTN2A1	NUCB1	TRMT1	SNAI3	ACAA2	LUZP6	PARP1	AUH	FOXP4	SCAPER	HIST1H2BG
85	TUBB	FH	EWSR1	ERMN	ZNF808	BATF	PDE4B	ZBED5	ZEB2	JUN	HOXB7	KLF8	ZDHHC24	ZSWIM1	BCLAF1	THEM5
86	ALG1	RBBP7	HCLS1	H1FX	MTERF2	CSTF1	RHNO1	TMEM42	EOMES	ZNF792	GTF2I	GPR183	CEBPG	ZNF382	POLR2B	HIC1
87	SLC38A5	CTPS1	HADHA	NFIL3	GSAP	ENDOD1	MX2	MAX	HEG1	IRF5	MITF	BCL6	RDH14	GFI1B	TYK2	ZNF177
88	CD59	TMEM97	STAT2	CRTC2	SORL1	C10orf88	OAS2	CCT3	APBA2	ZNF234	ZNF215	ZNF581	VOPP1	ESRRG	CYFIP2	ZNF12
89	PTTG1IP	PSMD14	COG4	ARNTL	ADAMTS10	HNRNPLL	RBMX	PMPCB	SATB1	RGS1	ZNF397	RNF135	ZNF281	HNF1A	SCMH1	PRKCZ
90	UQCRC1	SSRP1	ETS1	RORA	MYO1G	AC245427.1	PNMA1	ZNF302	ASL	ZDHHC5	FCER1G	FCRL3	QRICH1	ZNF527	TBL1XR1	ZNF428
91	TRIB1	EBP	CCR5	MCM6	STAT4	CTR9	CBX7	AC245427.1	PLAGL1	GALM	GIGYF2	HIST1H2AE	HNRNPA0	ZNF562	SP3	TCF24
92	NARS	FDXR	MTHFD2	FOXP1	ZCCHC17	GYG1	RCBTB2	R3HDM2	MAGED1	RNF146	CALCOCO2	SOX4	GUSB	ZNF681	SMAD3	KLF2
93	PKM	HMGA1	ISY1	SF1	TAGLN2	JAKMIP2	RPA1	WDR6	MYOM2	FOXO3	MEIS1	CXCR4	POLR2A	ZNF154	TTC19	PUSL1
94	IDH3A	NUP85	EIF4E2	PDCD1	UBB	GPR183	DNAJC9	ZNF581	LRMP	FLI1	ZNF596	UCP2	PPP1R9B	BARX2	CNOT4	KLF16
95	IMP4	MLH1	YWHAQ	STAT3	C3AR1	BCL6	FAM104A	HSF2	KIFAP3	ZNF502	ZNF430	RASSF2	SP3	SHOX	ARFGAP1	ATPAF1
96	DCPS	RPA1	GDAP1	CGRRF1	TSC22D3	ZNF286B	ENO1	NONO	RCBTB2	LAX1	PRKAA1	FCGRT	SCAF1	ZNF726	ELF1	ZNF821
97	C1orf43	RAD21	IL10RB	HNRNPA1	ZNF578	DGCR8	LRRC8D	CHI3L2	PTGER2	XBP1	MESP2	SMAP2	RARA	ZNF493	INVS	ATRIP
98	CCT6A	SMS	CASP1	RNF138	PTGER2	MR1	DUSP1	HSP90AB1	PAFAH2	CALCOCO2	SNUPN	HSD17B4	RCE1	ZNF555	GPATCH2L	AHCYL1
99	COPG1	MTHFD2	UBXN1	AZIN1	JAZF1	TAGAP	PCIF1	SREBF1	VTI1B	SORL1	BORCS8.MEF2B	HIST1H4C	AHR	ZNF639	THOC2	USP18
100	TAF9	SHMT1	UBA7	DHX36	SLA	FAM49A	XAF1	GNAQ	VPS16	ELK3	CERS4	ZNF418	FLI1	SOX13	ZNF746	ZSCAN9
101	ATP5A1	TXNDC17	ACAA2	SMAP2	ENPP5	KLF12	PLEKHB1	ZNF69	SPATA20	PRF1	ZNF124	WDR6	TMEM204	HIST1H2BN	ZNF335	LIN37
102	EIF3L	SMC1A	ACOT7	ZNF451	KLRF1	CLK1	SESN1	BZW2	NAALADL1	LPAR2	KLF17	RFX5	PPM1M	DBP	PHF8	CCR2
103	PSMB5	COPS3	NFIL3	LDHA	SMAD7	C7orf25	STAT5B	NR3C2	PLEKHG3	TNFSF10	PRDM11	ING4	NCOR1	SOX7	NF1	AL513523.10
104	COPA	PSMC3	IRF1	HNRNPC	CERS2	PRMT6	TSNAX	RAB30	TMEM71	ZNF592	CHAMP1	OSER1	SORBS3	ONECUT3	PAM	CREBL2
105	PRKAG1	MGME1	PTPRN2	ARL5B	NPRL2	CASP1	CES2	CRTAM	ZNF362	THEM5	NTRK1	TEAD2	INPP5F	ZNF19	ZNF160	TCL1A
106	GNL2	HMGB1	APOBEC3H	TMEM39A	IFIT2	MBNL2	RARG	DARS	PTPN22	LTB4R2	PRDM14	ADPRM	YBX1	ZNF90	TBC1D2B	ZNF316
107	SLC25A38	HIST1H4I	DCTN2	RBM7	PTPRM	ZNF778	ALKBH3	RTL10	SLC27A3	TBCD	TBX1	ZNF814	EP300	ZNF662	TTC37	AC010422.3
108	CHID1	PSMD1	ADA2	NR3C1	NFATC3	TRGC1	GAPDH	PPP1R3E	INTS5	ETV3	ZNF527	VPS35	MRPL23	HUNK	AHCTF1	NR1H3
109	SIL1	NOP56	CASP7	TRIB1	GAPDH	ZSCAN31	MX1	ITFG2	ACADVL	CTSA	PIR	KAT2A	HNRNPUL1	EBF2	ZEB2	SEPHS2
110	BSCL2	LDHA	MYD88	DHX40	PEPD	ZNF92	KLRC1	VNN2	VWA5A	ACTG1	TCF4	STAT6	QDPR	ZFP82	ATP10A	AHRR
111	TBL3	IMPDH2	CORO1C	ZNF350	CASP1	SIRPG	FOXK1	CDCA7L	CHI3L2	CIDEB	SF3B3	TSC22D3	ITGB7	TCF4	BEND3	TEAD2
112	PEF1	PSAT1	BECN1	RELA	SP4	TMEM187	JAML	ZNF814	ZNF595	STN1	HNF1B	EIF3L	KLHL21	ZNF543	PAN2	FOXO4
113	COPS4	SMC3	NINJ2	ZNF184	JAKMIP2	PRF1	TMEM87A	HMG20A	GLUL	KLRG1	ZFP42	POU2F1	MSRA	ZNF37A	KDM2A	KAT2A
114	WDR12	ANXA5	RUVBL1	ZNF267	PGAP3	TUBB	HHAT	TKT	ARID5A	GRAMD1B	BARX2	BCOR	GPR137	ZNF397	ZNF266	RNF121
115	UBE2V1	SLC16A1	SHMT2	USP11	ASCL2	ZNF140	PLCL2	GNPDA1	TNFRSF1B	ZBTB7B	WDR83	TGFBI	ULK3	SIM2	NR2C2	FBXO31
116	MTX1	FDPS	SMS	GAPDH	PTPRE	PTPN22	TPI1	GCSAM	SETBP1	ZNF507	ZNF131	IMPDH2	HCFC1	CTCFL	STAT1	ROGDI
117	WDR4	PGD	CXCR6	UAP1	CTNNA1	PELO	UBR7	IKBKE	ZNF623	PRCP	ZSCAN18	AIM2	PML	ZNF765	KIF22	HMCES
118	EIF2B2	ZNF695	POLR2G	MECP2	RCBTB2	SMAD7	ZNF420	HNRNPC	ARHGAP25	PLEKHF1	ZNF157	PRCP	HDAC3	SALL4	HTT	ZNF155
119	MVP	VDAC1	PARP1	BAP1	PTPN18	YWHAZ	STN1	SRP9	SLC4A4	ERMP1	GOLGA6L10	FGR	RITA1	ZNF532	ARID3B	NINJ1
120	PLEKHB2	IDH2	PRF1	TP53BP2	NFATC2	CRKL	LEF1	PCYOX1L	HEXA	ZNF600	CERS5	CHD9	ZNF764	ZNF674	STAT6	DNAJB2
121	DDX56	PARP2	IKZF3	SF3B1	MYO6	ALDH9A1	NR3C2	ZNF256	HAVCR2	AFF4	ATF6B	NOTCH2	IFIH1	DPF1	MBTPS2	EIF2AK1
122	XBP1	IPO5	HNRNPLL	ERF	IL12RB1	KMT2A	TBCD	ZSWIM1	TFCP2L1	CARF	AKR1A1	TAF7	TNFRSF1B	GMEB1	HCFC1	RFXAP
123	GYG1	SHMT2	CSRP1	ZNF410	ATP1B3	PLPP6	RNF24	HMGN2	ASB1	ZNF257	EEF1D	ZNF446	PLEKHF1	ZNF714	CLTC	GLI4
124	UMPS	YWHAE	ADA	STAT5A	HNRNPA1	PLAGL1	GLB1	TNFAIP8L2	GTF2F1	TMEM71	ESRP1	TREX1	NINJ1	ZFHX3	BAZ2B	AL109811.4
125	DKC1	HAUS4	GPKOW	ADNP2	CYFIP2	ZNF830	BSDC1	PPT2	SMAGP	RTN4R	ZNF713	APEX1	FOSB	MIXL1	GIT2	ZNF706
126	DPP3	ZNF367	SPAG7	ATF4	TAOK3	ZKSCAN4	DUSP18	DNMT1	ZNF266	ARNTL	ZNF141	GORASP1	MXD3	PIR	TMPPE	MAGEH1
127	RARS	ATP1B3	UBB	BCL3	CD244	SFT2D1	PIGV	PRUNE1	TRIM32	SLC4A4	ZNF554	ZNF559	ZNF444	HINFP	MAT2A	TCEAL1
128	PPM1G	POLE3	RFX7	NRBP1	FOSL2	PEF1	NCALD	PGS1	ID2	ADORA2A	ZNF583	ZSCAN18	KDM2B	TBX6	TAF6	DDIT3
129	NOB1	IFI27L1	PGM2	AFF4	TBC1D19	ADAT1	ZSCAN18	FOXO1	SERPINI1	SND1	ZNF615	ZNF135	SLC1A5	PBX1	AL359736.1	TMEM42
130	YTHDF2	PSMA4	NELFCD	PRMT9	PDGFD	KIAA0040	CD69	TNK1	POP4	CWC22	JKAMP	ZNF107	SSRP1	ZNF268	ZBTB40	GNLY
131	TMX2	ILF2	KDM4A	EP300	SLC25A20	ZNF217	KCTD7	MKS1	ABRAXAS2	FASLG	ANTXRL	DPH2	RPUSD2	ZNF366	SOX5	RBM15B
132	NOP2	HDAC2	PTPN6	PHF20	PRUNE1	IVD	SDCBP	ANTXRL	ZNF211	GBA2	TBX6	ZNF415	KLF2	ELF3	ZNF92	SMIM11A
133	FUCA2	FARSB	HADHB	RLF	F8	DPP8	HABP4	USP11	BMI1	ULK4	CHD2	IDH3A	ARID5A	ZNF785	AFF4	CIDEB
134	INTS10	FRMD5	LRMP	ZNF655	DAB2	ZFP3	IRF3	CXCR4	PLOD1	NAP1L1	SIRT6	GUCD1	IARS	FOXD4L5	XPO7	WRNIP1
135	NMI	ATIC	FAM104A	CEBPZ	KLF3	URGCP	PRPF6	CASTOR1	SMAD5	ADO	ZNF573	TAGLN2	ZNF428	ZNF264	LARP1	ZNF48
136	EZR	TPI1	HMGN2	ZC3H7A	TFDP2	FP565260.1	TRAK2	PQBP1	ARAP1	HNRNPA1	ATG13	SMAGP	ZFP41	MORN1	ANKFY1	HRAS
137	COPS3	BZW2	CYCS	RELB	SLAMF6	THAP5	NFIA	ZNF662	TRAK2	EGR1	ZNF273	MAGED4	NFKB2	ZNF835	EZH1	XBP1
138	DCTN2	CPSF3	RETREG3	ICOS	ELOVL1	ZNF559	ANXA5	ZNF563	GZMA	ZNF462	ZNF566	IFIT2	STRADB	ZNF285	ZKSCAN3	TNIP2
139	ARMC6	CD38	GYG1	RNF139	VPS26B	ZNF853	ATXN7L3B	PATZ1	RNF135	EDEM2	ZDHHC15	REL	MTRF1L	ZNF506	ZBTB44	TRIB3
140	DMAC2	SAAL1	TXNDC17	ZBTB11	S100B	TBPL1	RBAK	TEAD2	ZNF80	AGTRAP	PAK1	NR3C1	EPRS	ZNF329	B4GALT4	CLDND2
141	SLC35A4	CCT6A	IL12RB1	NDEL1	NRM	METTL18	EEF1D	ZZZ3	FBXO25	CD101	ACAD9	ARAP1	ERF	MNT	IL21R	ETS2
142	TCTN3	CSRP1	COX15	BCL6	AGTRAP	RNASEL	CHMP3	ZNF391	INPP5K	APOBEC3H	MNT	NCSTN	CELF1	RORB	PHIP	GMNN
143	TIMMDC1	INTS14	RFXANK	DCP1A	ABHD4	NAXD	RBM3	ZNF253	HSPA5	RRP8	ZNF780A	IFNGR1	FBXO34	ZNF440	AP4B1	XPA
144	APEH	ARHGAP11B	ZNF207	RGPD4	CACNA2D4	BCL11B	ZNF84	NFKB1	WDR41	ACP6	ZNF541	ARID5B	PROSER1	TFAP4	CHD2	TRIM39
145	SNRPB2	YBX1	GZMK	POLR2A	SGPL1	ZNF17	TMEM245	LY9	VAMP3	TMEM25	ZNF425	KDM4B	AC010616.1	ZNF26	ZNF678	TFAP2E
146	KNSTRN	TRIM28	MAGED1	KANSL2	TCF7L2	ZNF816	GORASP1	ENO1	CEBPD	CRAT	ZNF418	PSEN1	POLE4	HIF3A	GALT	UNC119B
147	UTP18	RAD18	FDFT1	IRF4	LPAR5	ENPP5	ZNF652	GLIS3	SRP9	CXCR4	RUFY3	HMBOX1	HP1BP3	ARID3A	ZNF592	AC134772.2
148	GPKOW	RAN	VNN2	ZNF326	MED30	TRBC2	TIGIT	ZBTB25	TMED1	UGP2	ACSS2	NAP1L1	CRTC2	NANOS1	ZNF740	TNFAIP8L2
149	CCDC86	CCT5	NUCB1	WDR48	VEZF1	ZNF276	ZNF211	ADGRL1	PRDX5	SOCS4	HIST1H3A	FAM86C1	NFATC2	ZNF383	ITGB1	ZKSCAN2
150	PLPP5	NUP107	TRIM69	NTRK1	RPA2	DHX16	TUBA1B	MTA3	FARSB	GDAP2	ASAP3	EGR1	STK25	ZNF704	FCRL3	ZNF563
151	APEX1	DHX9	UBASH3B	KLF2	ACTG1	NFYB	KBTBD4	TM7SF2	B4GALT4	SIPA1L1	ARID3A	MAN2B1	DCTN1	ZNF124	RNF123	E2F1
152	SUCLG1	CCT8	ADH5	BCL11B	BCR	ZNF710	ZNF382	DGCR2	KPNA3	MYC	GPR141	GLA	SIDT1	RFX2	ZNF571	CEBPD
153	POP4	FN3KRP	GIT2	DHCR7	NCALD	GGT1	GIT2	AC010619.1	WDR48	ZNF550	SLC11A2	TBC1D5	PHF1	ZDHHC24	PCNT	SKI
154	ASNS	TREX1	NONO	AEN	TMEM43	CDKN2AIP	SRP9	TMEM25	IRF6	SNAI3	AC090004.1	ZBTB34	ZNF212	ZNF584	SIN3A	ZNF263
155	ATIC	CFAP20	ARHGAP25	HERC1	MYRF	ZNF224	ZNF75A	UBXN1	BAZ2B	MXI1	DUX4	NFX1	ST3GAL4	HOMEZ	HP1BP3	TNK1
156	NSDHL	WDR54	CSNK2B	LIN28A	MYBL1	HLTF	ZNF284	MRPL45	STAT4	ZNF484	GALT	AFF4	BAD	FREM1	NAA25	H2AFY2
157	HNRNPH2	SF3B3	IRF9	MYLIP	TCF24	CISH	ULK4	ZNF248	MIF4GD	ITGA5	KNSTRN	MX1	JUND	TIGD1	MGA	ZNF787
158	C12orf10	LAS1L	CCT3	FOSB	SOX13	BCOR	GBP5	NOL11	STK40	LY75.CD302	ZKSCAN7	DEPDC5	ZNF296	NPAS2	LY75.CD302	IL18RAP
159	TXNDC17	CYCS	PTPN22	ATG9A	ZNF276	EXO5	TMEM173	ZFP3	CMKLR1	STAT3	TBPL2	LAIR1	LTB4R2	AGMAT	GDF11	TXNDC17
160	PLOD1	SLC1A5	HMGB2	SLC5A6	PLEKHO2	HCFC2	NONO	MRPS25	ZNF274	PCSK5	COG1	IRF9	TCF7	ZNF439	ZBTB25	FAM3C
161	BCKDK	FAR2	CD84	PHF1	NUCB1	SMAGP	TSC1	LTA4H	ADGRG5	TOR1A	HNRNPUL1	FAM3C	ZNF205	ZNF583	ZNF431	PGAM2
162	COQ5	TRIAP1	HAUS4	BTAF1	FAM169A	SESN1	MAX	CARF	THAP11	SP100	TP63	NR1H2	XBP1	ZSCAN12	WDR6	ZNF777
163	UAP1	GLE1	DPP3	HIVEP1	CTBP1	TET1	NT5DC1	ZNF135	RCHY1	ZSCAN30	DNAJA3	ZNF154	POLR3H	ZNF669	OAS3	AHDC1
164	SFT2D1	KNSTRN	NRBP1	ATF3	SESN2	TMEM140	SERINC4	AL109811.4	NFATC3	ZNF91	ANO10	SGSM3	CREBZF	FOXK1	SACS	MYPOP
165	SLC25A19	DCPS	IRF2	PTPN22	FIG4	MAPK13	SMC3	EPHB6	NFAT5	RAB18	GLIS3	IFI44L	C18orf8	ZNF780A	ZNF33B	U2AF1
166	SLC1A5	IMMT	HIF1A	SLU7	UBE2V1	NFYA	MXI1	ALKBH2	ZXDB	PLIN2	LRRC7	ZNF441	AFF4	ZNF585B	LCOR	HIST1H2AD
167	EFTUD2	HLA.DRA	PLAA	GZF1	RXRA	MTO1	ZNF76	FARS2	HTATIP2	INTS13	ZNF561	PSD	KDM4C	TBX4	ZNF808	ZNF205
168	YWHAQ	GEMIN4	NAB1	CRY2	ANXA2	APOBEC3G	KLF10	GTF3A	PLEKHO2	CASP1	HIF1A	CTNNA1	SP2	MYB	DCAF1	NFIB
169	PSMC3	SCD	YIPF1	NFKB2	TAF7	SYS1	DAP	CHMP3	TP53	ZNF718	HIF3A	MEF2A	EZH2	TERF2	ARHGAP27	LZTR1
170	TSR1	GUSB	ATP6V1B2	IRAK1	ZBTB49	MLH1	SMAD2	ZNF138	NCOA1	NFE2L3	VPS8	OSGEP	E4F1	ZNF461	MSI2	POLRMT
171	CSTF2	CORO1C	ENO1	MOAP1	HLA.DPA1	REST	MAP9	NMT2	NOP56	NCOR2	ZNF225	BBS10	PPM1G	ZNF558	KDM2B	SLC27A3
172	GTF3A	PFKP	ZNF655	RBPJ	TBC1D25	VPS37A	HKR1	HIVEP2	STAT6	GZMA	ZNF444	ZNF595	HSF5	MDM2	KDM7A	RORC
173	MIS12	IPO9	TMEM167A	ATP1B3	ZFPM1	SLC43A3	BTD	ZNF776	BTD	AHR	RAX2	CAT	MIOS	ZNF431	ERCC6L2	BCL3
174	MAGOH	PPIL1	DGKA	EGR2	APOBEC3H	PTPN6	KIF22	ARID5A	ELF4	IKZF1	HMG20B	CD38	HIST1H2AM	BAZ2B	MAPK1	CTCF
175	PLIN3	PNP	NOB1	SREBF2	NXT2	ZNF564	PFN2	ZNF706	CREB5	ZNF776	NMT2	SIPA1L1	TNIP2	PRDM7	SP1	EIF2B5
176	POLR1B	NUDT5	HNRNPH2	MNT	BPGM	ZNF253	RAB7A	SLC18B1	PTPN18	LAIR1	ZNF66	UBL7	EIF2B5	ZNF500	PTPN22	TIGD7
177	AAGAB	PGRMC1	TRANK1	HIST2H2BE	GDE1	SLC35D1	USP11	MYB	VPS4B	ZNF668	DMRT1	ZNF586	ZBED6	ZNF225	ZNFX1	ZBTB42
178	RIOK1	TP73	MTHFD1	STAM	FAM32A	ZNF416	KIF16B	PHC1	MTRF1L	ZNF282	ZNF785	UBXN1	ETS2	ZSCAN29	ZNF644	ZBTB46
179	ALDH9A1	UQCRC1	TYK2	MSI2	RUSC1	UBTF	PKM	ZNF610	USP11	C1orf43	ZNF587	TP53	TCF12	ZNF620	ZNF121	ULBP1
180	RCBTB2	TXNRD1	CD82	ZNFX1	NR1D2	NCBP2	STAT6	ATXN7L3B	GNS	ZNF808	LRRFIP1	HMGN2	BOP1	PPP2R3B	NCOR1	ELMO3
181	PDHB	TFAM	INPP5K	SFPQ	CISH	ZNF569	M6PR	CEP68	MTMR2	LUZP1	GLS2	ZNF594	ZNF174	NOTO	MEF2A	DOLK
182	ELP5	DPP3	RTP4	PRDM1	ADIPOR2	LMAN2L	TTC5	ZNF121	TUT1	RASSF2	ZNF669	TKT	ELAC2	TAF1L	ARNTL	PRDM4
183	FDFT1	PPM1G	UQCRC1	ZNF683	ADHFE1	ZNF14	IGBP1	IGBP1	CREB3L2	MOB3C	ZNF461	PCIF1	AHCTF1	E2F5	ATF6B	C1orf162
184	TMEM101	ACAA2	ASL	STX11	PGM1	ADPRHL2	TPD52L2	ADAMTS10	FNIP2	APOL3	EXOC4	NFE2L3	KDM1B	POU6F2	PI4KB	TRIM28
185	PPIF	BRCC3	TRIM21	ZNF483	XKR8	AEBP2	RPA2	SMIM11A	ADIPOR2	IARS	TUBG1	DUSP6	POLA1	SMAD9	NCOA1	MAP3K6
186	VARS	NUP93	FDPS	CD74	SLC10A3	PLEKHF1	CERS2	CHURC1	VCP	SLC25A12	MEIS3	BSDC1	ACTB	TSR1	PURA	SALL2
187	ATP1B3	CKAP5	MCM5	ARID3B	RTN4R	SLC4A4	BECN1	ZNF507	RPA2	MGA	CRX	MYC	ZBTB7B	VDR	ZNF207	ZNF304
188	FICD	YWHAQ	ATF4	QRICH1	SERINC3	POLA1	RORA	ZNF154	PTPRE	LRRC14	EZH1	MRPS25	ZNF688	ZNF101	GTF2A1	APOBEC3H
189	PTRH2	ALG8	PDZD11	ULK1	SMIM3	ZNF443	YWHAQ	ING4	TROVE2	ELF2	TCF12	ANKZF1	KDM5A	BRCA1	GPBP1L1	GTF2A2
190	PPIL1	CCT2	FLII	ZNF878	TUBB	PIGH	ESR2	RECQL5	CCT3	APOBEC3G	IRF3	ZNF439	TLNRD1	JUND	ZNF548	ANXA1
191	COPB1	MAT2A	SRP9	MTHFD2	ZBTB22	TMEM33	C19orf25	C12orf10	CXXC1	SEPSECS	ZNF169	PNPLA8	VEZF1	ZNF43	ZNF664	MAFK
192	ALG3	LAP3	LIMS3	ZEB1	CPQ	HDHD3	ZBTB41	TSPAN3	ZDHHC5	ALDH9A1	ZBTB3	UBA7	FBXO46	ZNF791	FUBP1	IL24
193	IRF4	RNASEH2C	ACSL5	TBC1D15	LSS	LAX1	EDARADD	ZNF232	PCIF1	ZNF671	POU6F1	PLAGL1	TERF1	SPIB	SMAD5	MANBAL
194	YARS2	TP53	SDCBP	CTPS1	THRA	NIP7	LY9	C2orf88	ZNF146	ZNF883	WISP2	BACH1	ZDHHC3	HOXB13	SLC10A1	ASS1
195	MTFP1	DMC1	HMGB1	UHRF1BP1L	STAT3	ZNF627	TSPYL4	IVD	MOAP1	MFSD1	ZFP2	ZNF33A	ZNF511	ZNF778	POLR2A	ZNF71
196	ELOA	BOP1	FAM160B1	DONSON	FNIP2	CXXC1	DCAF1	ZNF587	NCAPH2	BAZ2B	ZNF135	PWP1	ESRRA	CFL2	LPIN2	ANXA2
197	SOD1	PSMC2	IDH3B	ATP5B	P4HB	ZNF547	MYO1G	NLE1	DUSP6	TMEM167A	ZNF486	HEATR6	HIST1H3A	GTF2H3	ZNF7	TDRD7
198	TARS2	EXO5	MCCC2	CLP1	EXO5	HIST1H2BN	TMX2	ZNF514	DNTTIP1	ZNF585A	ZNF737	IST1	DNTTIP1	ZSCAN2	ATXN7L3B	EBLN2
199	PPT1	CDC123	IMMT	BSDC1	AC245427.1	SLC18B1	AMDHD2	COPS7A	LSS	SP140	CNOT2	ZNF776	FXYD7	ELF5	BDP1	PAPD7
200	PWP1	DKC1	ING4	SPDYA	RAB18	NUDCD3	HCLS1	HIVEP1	SLC35A4	TINF2	FAM86B1	ZNF821	SESN2	ZNF341	TARDBP	MRAP
