## Supplementary Table 5 for "CD8 T cells with classical and NK-like cytotoxic gene expression programs mediate control of HBV replication and functional cure"

### Sheet: Sheet1
Long-term treated CHB	Age at enrollment [years]	Sex	Time after treatment cessation [weeks]	HBV VL [IU/mL]	HBsAg [IU/mL]	ALT [IU/L]
#40	37	male	0	15	1.1	29
			4	15	1.4	32
			24	15	0.86	29
#41	50	male	0	15	94	48
			4	148	91	52
#42	63	male	0	15	89	25
			4	15	100	22
			24	61	120	28
#43	66	male	0	15	15	26
			4	15	14	30
			23	16	14	25
#44	64	male	0	15	3,826.0	22
			4	15	3,468.0	20
