## Supplementary Table 6 for "CD8 T cells with classical and NK-like cytotoxic gene expression programs mediate control of HBV replication and functional cure"

### Sheet: Sheet1
Acute Cohort	Age at enrollment [years]	Sex	Time after infection [days]	HBV VL [IU/mL]	HBsAg [IU/mL]	ALT [IU/L]	HBcAB IgM	HBsAB [IU/L]	Acute stage
#45	30	male	5	10.233	1,398.0	11	pos	neg	Acute
			124	LLOD	LLOD	17	pos	neg	Resolved Early Acute
#46	56	male	42	n/a	339.1	16	pos	5.0	Acute
#47	36	male	18	83.158	240.0	628	pos	n/a	Acute
			146	n/a	LLOQ	25	n/a	17.9	Resolved Early Acute
#48	48	male	199	LLOD	LLOD	35	neg	269.6	Resolved Early Acute
#49	56	female	22	1.995	11,008.0	175	pos	n/a	Acute
			300	LLOD	LLOD	4	neg	12.6	Resolved Early Acute
#50	42	female	27	54	34.56	98	pos	n/a	Acute
			433	LLOD	LLOD	n/a	neg	811.0	Resolved Late Acute
#51	39	male	23	n/a	5,697.0	3,240	pos	neg	Acute
			531	LLOD	0	18	neg	98.2	Resolved Late Acute
#52	37	male	13	1.192	4,816.0	743	pos	neg	Acute
			560	LLOD	LLOD	30	neg	neg	Resolved Late Acute
#53	55	female	56	10	4.46	22	pos	n/a	Acute
			805	LLOD	LLOD	15	neg	n/a	Resolved Late Acute
