## Supplementary Table 7 for "CD8 T cells with classical and NK-like cytotoxic gene expression programs mediate control of HBV replication and functional cure"

### Sheet: Sheet1
Target	Fluorochrome	Clone	Manufacturer	Dilution
PD-1	BV421	EH12.2H7	Biolegend	1:25
CD4	BUV395	SK3	BD	1:25
CD3	PE-Dazzle 594	UCHT1	Biolegend	1:50
CCR7	FITC	G043H7	Biolegend	1:25
CD45RA	BV510	HI100	Biolegend	1:25
CD8	PE-Cy7	SK1	Biolegend	1:25
CD127	Alexa Fluor 700	A019D5	Biolegend	1:50
CD14	APC-Cy7	M5E2	Biolegend	1:50
CD19	APC-Cy7	SJ25C1	Biolegend	1:50
CD56	APC-Cy7	NCAM	Biolegend	1:50
CD38	BV605	HB-7	Biolegend	1:25
Live Dead Blue			Life Technologies
